# MeC3HDZ1/MeCNA is a strong candidate for cassava storage root productivity improvement

**DOI:** 10.1101/2023.03.07.531519

**Authors:** Anna Solé-Gil, Anselmo López, Damiano Ombrosi, Cristina Urbez, Javier Brumós, Javier Agustí

## Abstract

The storage root (SR) of cassava is the main staple food in sub-Saharan Africa, where it feeds over 500 million people. However, little is known about the genetic and molecular regulation underlying its development. Unraveling such regulation would pave the way for biotechnology approaches aimed at enhancing cassava productivity. Anatomical studies indicate that SR development relies on the massive accumulation of xylem parenchyma, a cell-type derived from the vascular cambium. The C3HDZ family of transcription factors regulate cambial cells proliferation and xylem differentiation in Arabidopsis and other species. We thus aimed at identifying C3HDZ proteins in cassava and determining whether any of them shows preferential activity in the SR cambium and/or xylem. Using phylogeny and synteny studies, we identified eight C3HDZ proteins in cassava, namely MeCH3DZ1-8. We observed that the expression of *MeC3HDZ1* in SR cambium and xylem is higher than that of any other *MeC3HDZ* gene in any of the SR vascular tissues or any of the other vegetative organs. We established an *in-silico* pipeline which revealed the existence of a number of theoretical C3HDZ targets displaying significant preferential expression in the SR. Subsequent Y1H analyses proved that MeC3HDZ1 can bind canonical C3HDZ binding sites in the promoters of these targets. Transactivation assays demonstrated that MeC3HDZ1 can regulate the expression of genes downstream of promoters harboring such binding sites, thereby demonstrating that MeC3HDZ1 is a C3HDZ transcription factor which constitutes a strong candidate for future biotechnology strategies directed at increasing cassava productivity.
