## Supplemental Table 1 for "MeC3HDZ1/MeCNA is a strong candidate for cassava storage root productivity improvement"

### Sheet: Hoja1
			MeC3HDZ1	MeC3HDZ2	MeC3HDZ3	MeC3HDZ4	MeC3HDZ5	MeC3HDZ6	MeC3HDZ7	MeC3HDZ8
		FR	1,000 ± 0,000	1,000 ± 0,000	1,000 ± 0,000	1,000 ± 0,000	1,000 ± 0,000	1,000 ± 0,000	1,000 ± 0,000	1,000 ± 0,000
		Sprout	0,371 ± 0,188	0,496 ± 0,124	0,813 ± 0,525	0,843 ± 0,062	0,751 ± 0,173	0,361 ± 0,036	1,069 ± 0,452	0,699 ± 0,397
		Stem	0,842 ± 0,160	0,751 ± 0,173	0,603 ± 0,043	0,779 ± 0,335	3,019 ± 1,451	0,687 ± 0,345	0,779 ± 0,294	1,234 ± 0,135
		Leaf	0,035 ± 0,007	0,120 ± 0,028	0,058 ± 0,025	0,282 ± 0,098	0,296 ± 0,079	0,157 ± 0,040	0,154 ± 0,051	0,126 ± 0,046
		SR	2,933 ± 1,182	2,492 ± 0,270	2,464 ± 0,699	2,846 ± 1,289	3,167 ± 0,911	1,079 ± 0,031	2,036 ± 1,158	3,737 ± 0,549
		Cambium	4,369 ± 0,371	1,337 ± 0,352	1,334 ± 0,202	2,332 ± 0,869	2,108 ± 0,546	1,091 ± 0,120	1,351 ± 0,617	4,208 ± 1,419
		Phloem	0,001 ± 0,001	0,313 ± 0,076	0,073 ± 0,049	0,180 ± 0,043	0,457 ± 0,155	0,057 ± 0,027	0,975 ± 0,398	0,562 ± 0,268
		Xylem	2,356 ± 0,718	0,796 ± 0,265	0,716 ± 0,356	2,429 ± 1,498	1,198 ± 0,396	1,788 ± 0,273	0,708 ± 0,176	2,604 ± 0,922
		Supplemental Table 1. Relative expression levels of all MeC3HDZ genes in sprout, stem, leaf, storage root (SR), storage root cambium, storage root xylem and storage root phloem. All values referred to expression values in the fibrous root (FR).
