## Supplemental Table 2 for "MeC3HDZ1/MeCNA is a strong candidate for cassava storage root productivity improvement"

### Sheet: Hoja1
245 genes with prefferential expression in SR in comparison to FR. Data adapted from Wilson et al., 2017: New Phytol 213(4):1632-1641.
Probe	Gene ID	SR_Expression	FR_Expression	Ratio
XLOC_022572	Manes.11G084900	1694.31	0	#DIV/0!
XLOC_026233	Manes.13G056400	67.013	0	#DIV/0!
XLOC_023199	Manes.11G051000	37.8148	0	#DIV/0!
XLOC_038091	Manes.S090200	23.6182	inf	#VALUE!
XLOC_000657	Manes.01G121600	7.43374	0	#DIV/0!
XLOC_006657	Manes.03G186600	7.05879	0	#DIV/0!
XLOC_038331	Manes.S103500	5.31335	inf	#VALUE!
XLOC_028966	Manes.14G049900	2.18422	0	#DIV/0!
XLOC_013775	Manes.06G076800	1.85819	0	#DIV/0!
XLOC_038551	Manes.S111000	1.8056	inf	#VALUE!
XLOC_002236	Manes.01G159300	1.63419	0	#DIV/0!
XLOC_038043	Manes.S086300	1.58112	inf	#VALUE!
XLOC_038576	Manes.S112900	1.48211	inf	#VALUE!
XLOC_022947	Manes.11G159500	1.30368	0	#DIV/0!
XLOC_038276	Manes.S100700	1.18466	inf	#VALUE!
XLOC_000247	Manes.01G045200	1.08196	0	#DIV/0!
XLOC_037704	Manes.S064000	7947	3.82995	2074.96
XLOC_037547	Manes.S054100	3659	1.79935	2033.51
XLOC_029376	Manes.14G130800	315.284	1.00096	314.982
XLOC_038238	Manes.S098600	6699	22.7425	294.559
XLOC_037702	Manes.S063900	6016	27.6326	217.714
XLOC_005870	Manes.03G032500	709.639	4.98121	142.463
XLOC_027120	Manes.13G069300	628.034	6.18773	101.497
XLOC_024460	Manes.12G082300	157.552	1.73318	90.9034
XLOC_021153	Manes.10G005900	162.176	1.98057	81.8835
XLOC_028445	Manes.14G131900	50.2078	0.691218	72.6367
XLOC_038231	Manes.S098200	517	8.14977	63.4374
XLOC_027529	Manes.13G152200	252.462	4.19536	60.1765
XLOC_003432	Manes.02G058300	162.466	2.74284	59.2328
XLOC_022413	Manes.11G056100	212.744	3.89443	54.6278
XLOC_028959	Manes.14G049200	2615.23	48.2659	54.1838
XLOC_029917	Manes.15G024100	4459.87	85.8536	51.9474
XLOC_011827	Manes.05G132600	4612.82	99.145	46.526
XLOC_017004	Manes.08G159800	36.6482	0.828769	44.22
XLOC_018991	Manes.09G152100	210.827	4.87108	43.2814
XLOC_034120	Manes.17G103400	80.2656	1.87364	42.8394
XLOC_024229	Manes.12G043100	137.705	3.26412	42.1875
XLOC_013385	Manes.06G001500	23.1722	0.555236	41.734
XLOC_028167	Manes.14G080200	43.3219	1.04135	41.6017
XLOC_032029	Manes.16G014100	1.58418	0.0401002	39.5055
XLOC_032323	Manes.16G071500	45.9867	1.17348	39.1883
XLOC_002552	Manes.01G221900	2205.09	56.6531	38.9227
XLOC_020047	Manes.09G176900	61.2196	1.58535	38.6158
XLOC_009111	Manes.04G017800	806.981	21.2735	37.9336
XLOC_026478	Manes.13G105000	446.453	11.9374	37.3995
XLOC_000809	Manes.01G146900	133.914	3.7779	35.4467
XLOC_027115	Manes.13G068600	196.084	5.62351	34.8686
XLOC_016580	Manes.08G079000	945.512	27.4362	34.4622
XLOC_023026	Manes.11G007900	30.5951	0.904197	33.8368
XLOC_011731	Manes.05G112400	12.5151	0.376922	33.2034
XLOC_037653	Manes.S061400	186.548	5.6337	33.1129
XLOC_004067	Manes.02G174800	102.172	3.08848	33.0816
XLOC_029375	Manes.14G130600	115.748	3.51144	32.9631
XLOC_010345	Manes.05G056100	140.473	4.34373	32.3393
XLOC_036192	Manes.18G067300	32.5219	1.02234	31.8112
XLOC_027530	Manes.13G152300	58.9644	1.94448	30.324
XLOC_017233	Manes.08G032700	10.0421	0.334148	30.0529
XLOC_005828	Manes.03G023800	35.1483	1.18416	29.6821
XLOC_012038	Manes.05G175600	15.2746	0.527232	28.9713
XLOC_003742	Manes.02G115300	23.3135	0.813427	28.6608
XLOC_004526	Manes.02G031900	333.601	11.7967	28.2792
XLOC_008277	Manes.04G023100	27.041	0.966713	27.9721
XLOC_000719	Manes.01G132000	177.156	6.39858	27.6868
XLOC_013604	Manes.06G043300	3.10739	0.112789	27.5505
XLOC_019301	Manes.09G024100	71.4586	2.60038	27.4801
XLOC_026073	Manes.13G027300	43.2562	1.57591	27.4484
XLOC_006826	Manes.03G001300	38.7827	1.41363	27.4348
XLOC_031079	Manes.15G050500	4.29359	0.158049	27.1662
XLOC_000541	Manes.01G099300	9.85172	0.364845	27.0025
XLOC_018515	Manes.09G062300	3468.15	131.907	26.2924
XLOC_009463	Manes.04G087200	55.6002	2.1214	26.2092
XLOC_008279	Manes.04G023300	150.685	5.91746	25.4645
XLOC_038532	Manes.S110800	769	30.5107	25.2043
XLOC_016469	Manes.08G059900	125.844	5.02279	25.0546
XLOC_019907	Manes.09G148200	23.6277	0.945304	24.9948
XLOC_004291	Manes.02G213700	1184.66	47.7888	24.7895
XLOC_010842	Manes.05G147700	514.897	20.8909	24.647
XLOC_034408	Manes.17G033400	41.5362	1.68852	24.5992
XLOC_027047	Manes.13G056800	7.97203	0.325554	24.4876
XLOC_032740	Manes.16G011800	401.597	16.7595	23.9623
XLOC_031643	Manes.15G171400	124.853	5.37471	23.2297
XLOC_002464	Manes.01G204100	109.94	4.74007	23.1938
XLOC_000855	Manes.01G156900	601.843	26.0044	23.1439
XLOC_029201	Manes.14G096700	30.3091	1.33742	22.6624
XLOC_016230	Manes.08G018600	28.1813	1.25588	22.4395
XLOC_001753	Manes.01G061400	339.543	15.2084	22.326
XLOC_001974	Manes.01G106200	21.8846	0.982984	22.2634
XLOC_025669	Manes.12G156800	227.345	10.2574	22.164
XLOC_000176	Manes.01G031800	128.659	5.81112	22.1401
XLOC_015193	Manes.07G131700	101.011	4.59486	21.9835
XLOC_012637	Manes.06G041300	288.296	13.1477	21.9275
XLOC_019474	Manes.09G061200	71.3317	3.27832	21.7586
XLOC_032627	Manes.16G127400	3.37529	0.155223	21.7448
XLOC_030901	Manes.15G012500	1216.31	56.5589	21.5052
XLOC_019234	Manes.09G008600	236.358	11.0221	21.444
XLOC_032040	Manes.16G017200	3031.55	143.2	21.17
XLOC_022573	Manes.11G085000	311.864	14.8894	20.9454
XLOC_001728	Manes.01G057200	61.3967	2.93792	20.898
XLOC_004719	Manes.02G068400	236.7	11.4325	20.7041
XLOC_025013	Manes.12G023100	785.539	38.0249	20.6585
XLOC_024273	Manes.12G051200	71.8207	3.51049	20.4589
XLOC_027799	Manes.14G006300	950.51	47.2453	20.1186
XLOC_033274	Manes.16G114400	26.4672	1.31953	20.0581
XLOC_012545	Manes.06G023400	1080.69	54.194	19.9411
XLOC_001627	Manes.01G036200	305.392	15.3626	19.8789
XLOC_032454	Manes.16G097100	226.05	11.4167	19.7999
XLOC_002151	Manes.01G144600	5017.12	256.318	19.5738
XLOC_014006	Manes.06G121400	258.711	13.397	19.3111
XLOC_010583	Manes.05G097100	293.418	15.2966	19.1819
XLOC_036292	Manes.18G086400	60.899	3.19837	19.0406
XLOC_019985	Manes.09G164100	64.5635	3.40463	18.9634
XLOC_006737	Manes.03G197100	3473.53	184.31	18.8461
XLOC_003130	Manes.02G001000	453.321	24.3067	18.65
XLOC_025391	Manes.12G101600	15.4049	0.830425	18.5506
XLOC_030015	Manes.15G042700	79.751	4.39192	18.1586
XLOC_026599	Manes.13G124600	59.8049	3.33695	17.922
XLOC_012645	Manes.06G043600	154.304	8.8373	17.4605
XLOC_018996	Manes.09G152700	78.1531	4.53761	17.2234
XLOC_025603	Manes.12G145200	308.224	17.9232	17.1969
XLOC_031204	Manes.15G075600	3325.96	194.295	17.1181
XLOC_016795	Manes.08G120000	3.74027	0.218645	17.1066
XLOC_024914	Manes.12G001800	10.1526	0.595557	17.0472
XLOC_003930	Manes.02G148500	22.7182	1.34218	16.9263
XLOC_016810	Manes.08G123200	4.9184	0.29073	16.9174
XLOC_023120	Manes.11G027500	35.2525	2.08519	16.9061
XLOC_024087	Manes.12G017100	16.4203	0.981812	16.7245
XLOC_003770	Manes.02G120700	269.101	16.1684	16.6436
XLOC_018331	Manes.09G029400	78.8384	4.77483	16.5112
XLOC_008231	Manes.04G015600	8.57079	0.525424	16.3121
XLOC_023660	Manes.11G143000	6.75427	0.423822	15.9366
XLOC_037451	Manes.S048400	3.67308	0.231625	15.8579
XLOC_030289	Manes.15G094500	695.735	43.9193	15.8412
XLOC_033859	Manes.17G055900	609.159	38.5087	15.8187
XLOC_029395	Manes.14G134800	36.0922	2.2825	15.8126
XLOC_032089	Manes.16G028500	76.1342	4.8331	15.7527
XLOC_026476	Manes.13G104400	19.1134	1.21497	15.7316
XLOC_021342	Manes.10G046200	448.345	29.042	15.4378
XLOC_006022	Manes.03G063300	354.678	23.0442	15.3912
XLOC_013061	Manes.06G121400	264.145	17.4265	15.1577
XLOC_007016	Manes.03G036000	116.884	7.77295	15.0373
XLOC_021374	Manes.10G052600	87.0179	5.87666	14.8074
XLOC_025431	Manes.12G111300	6.89596	0.467701	14.7444
XLOC_005950	Manes.03G049500	13.1194	0.903187	14.5257
XLOC_021007	Manes.10G129300	37.9087	2.61046	14.5218
XLOC_011370	Manes.05G041500	105.57	7.34509	14.3729
XLOC_003997	Manes.02G162000	147.109	10.2363	14.3713
XLOC_017678	Manes.08G122800	247.887	17.337	14.2981
XLOC_031487	Manes.15G139400	381.449	26.6808	14.2968
XLOC_030403	Manes.15G114800	307.033	21.5682	14.2354
XLOC_006805	Manes.03G209900	29.8142	2.11218	14.1154
XLOC_023692	Manes.11G148000	32.7144	2.32063	14.0972
XLOC_031236	Manes.15G082700	84.594	6.02106	14.0497
XLOC_023279	Manes.11G068100	35.7804	2.54758	14.0449
XLOC_010689	Manes.05G119600	46.5858	3.33408	13.9726
XLOC_000463	Manes.01G086600	86.7923	6.27838	13.824
XLOC_008260	Manes.04G019800	55.6067	4.02477	13.8161
XLOC_007030	Manes.03G038900	90.6267	6.60851	13.7136
XLOC_001934	Manes.01G096600	19.7344	1.44658	13.6421
XLOC_038382	Manes.S105800	517	38.5113	13.4246
XLOC_027797	Manes.14G006100	36.6718	2.73623	13.4023
XLOC_033348	Manes.16G130600	27.9747	2.09016	13.384
XLOC_019538	Manes.09G074400	118.882	8.92895	13.3142
XLOC_012423	Manes.06G000800	173.485	13.1889	13.1539
XLOC_007171	Manes.03G064600	1642.43	124.998	13.1397
XLOC_008860	Manes.04G134400	186.658	14.2922	13.0601
XLOC_013803	Manes.06G081800	42.9251	3.29278	13.0361
XLOC_007366	Manes.03G103400	132.233	10.2288	12.9275
XLOC_004989	Manes.02G122200	97.2662	7.53768	12.904
XLOC_012003	Manes.05G168800	25.3914	1.99407	12.7335
XLOC_003720	Manes.02G111300	250.977	19.7265	12.7228
XLOC_003585	Manes.02G087100	10.5501	0.829634	12.7166
XLOC_033884	Manes.17G059900	18.2112	1.44096	12.6382
XLOC_023051	Manes.11G012900	43.9205	3.488	12.5919
XLOC_033347	Manes.16G130500	431.907	34.3725	12.5655
XLOC_021218	Manes.10G020100	139.182	11.1651	12.4658
XLOC_004467	Manes.02G018200	587.571	47.2	12.4485
XLOC_003528	Manes.02G076500	80.8796	6.52813	12.3894
XLOC_002653	Manes.01G241100	85.8747	6.94786	12.3599
XLOC_007430	Manes.03G117300	244.143	19.7683	12.3502
XLOC_033070	Manes.16G075700	90.3665	7.3313	12.3261
XLOC_007053	Manes.03G042600	1221.81	99.3808	12.2942
XLOC_022357	Manes.11G046800	5.45743	0.449628	12.1377
XLOC_008276	Manes.04G023000	91.582	7.54776	12.1337
XLOC_007149	Manes.03G059600	159.349	13.1706	12.0988
XLOC_004178	Manes.02G195400	150.414	12.4848	12.0478
XLOC_020739	Manes.10G080700	272.655	22.6689	12.0277
XLOC_011207	Manes.05G007700	3.41066	0.284278	11.9976
XLOC_010443	Manes.05G073900	50.6688	4.22839	11.983
XLOC_011196	Manes.05G005400	162.676	13.608	11.9544
XLOC_012994	Manes.06G109700	17.1746	1.43724	11.9497
XLOC_002405	Manes.01G194000	445.859	37.3462	11.9385
XLOC_019519	Manes.09G070500	27.3887	2.29927	11.9119
XLOC_038215	Manes.S097400	1562	132.946	11.7491
XLOC_024780	Manes.12G137500	15.8936	1.35352	11.7424
XLOC_030988	Manes.15G031300	596.203	50.8003	11.7362
XLOC_016802	Manes.08G121300	5.79099	0.493542	11.7335
XLOC_031248	Manes.15G085500	951.658	81.1925	11.721
XLOC_000816	Manes.01G148300	3.50352	0.299235	11.7083
XLOC_003606	Manes.02G090700	501.043	42.9046	11.6781
XLOC_006947	Manes.03G023500	16.296	1.40564	11.5933
XLOC_026447	Manes.13G097800	62.658	5.4412	11.5155
XLOC_002041	Manes.01G118700	55.7181	4.90048	11.3699
XLOC_029879	Manes.15G016400	960.937	84.6306	11.3545
XLOC_013610	Manes.06G045100	646.591	56.9603	11.3516
XLOC_030414	Manes.15G116500	20.2283	1.78478	11.3338
XLOC_017908	Manes.08G170900	276.656	24.443	11.3184
XLOC_026139	Manes.13G037800	27.2725	2.43022	11.2222
XLOC_013814	Manes.06G083700	97.1499	8.70354	11.1621
XLOC_005240	Manes.02G175300	8.5554	0.769666	11.1157
XLOC_025493	Manes.12G123500	24.9753	2.25173	11.0916
XLOC_018498	Manes.09G059400	149.392	13.5418	11.0319
XLOC_004083	Manes.02G177800	94.3582	8.57711	11.0012
XLOC_012086	Manes.05G184900	173.356	15.79	10.9788
XLOC_029849	Manes.15G011100	42.6227	3.88873	10.9606
XLOC_005232	Manes.02G174100	128.377	11.7136	10.9597
XLOC_032733	Manes.16G010700	255.509	23.3369	10.9487
XLOC_029820	Manes.15G006000	518.964	47.5002	10.9255
XLOC_009099	Manes.04G015400	63.1821	5.79769	10.8978
XLOC_011424	Manes.05G050700	5.2012	0.478593	10.8677
XLOC_035959	Manes.18G020600	28.9974	2.67539	10.8386
XLOC_025314	Manes.12G085500	367.019	33.9337	10.8158
XLOC_023041	Manes.11G010900	2.17151	0.201064	10.8001
XLOC_024503	Manes.12G089300	75.0997	6.97683	10.7642
XLOC_032364	Manes.16G079800	101.18	9.40943	10.753
XLOC_025382	Manes.12G099200	151.722	14.2568	10.6421
XLOC_029167	Manes.14G087800	342.788	32.4207	10.5731
XLOC_008278	Manes.04G023200	103.78	9.82031	10.5679
XLOC_011078	Manes.05G193800	3.93916	0.375856	10.4805
XLOC_004056	Manes.02G172600	371.298	35.4742	10.4667
XLOC_031562	Manes.15G154800	4.43983	0.427427	10.3873
XLOC_013573	Manes.06G039300	6.87843	0.669389	10.2757
XLOC_016439	Manes.08G055800	4.06334	0.395868	10.2644
XLOC_028452	Manes.14G133300	202.659	19.8014	10.2346
XLOC_034699	Manes.17G095100	34.9922	3.44008	10.1719
XLOC_020969	Manes.10G122000	74.7994	7.35641	10.1679
XLOC_003310	Manes.02G035300	76.916	7.56563	10.1665
XLOC_032606	Manes.16G122700	52.7406	5.20264	10.1373
XLOC_029788	Manes.15G000600	14.5996	1.44521	10.1021
XLOC_035692	Manes.18G121800	1083.19	107.433	10.0825
XLOC_001288	Manes.01G240800	6.0757	0.602903	10.0774
XLOC_019650	Manes.09G095000	9.26181	0.921113	10.055
XLOC_020695	Manes.10G074100	27.4653	2.73158	10.0547
XLOC_035500	Manes.18G086200	4.6391	0.462207	10.0368
XLOC_019781	Manes.09G122300	11.575	1.15531	10.019
XLOC_030063	Manes.15G051300	57.2186	5.71846	10.0059
