## Supplemental Table 3 for "MeC3HDZ1/MeCNA is a strong candidate for cassava storage root productivity improvement"

### Sheet: Hoja1
Oligo	Targeted gene (ID Manes)	Sequence
MeC3HDZ1_F	Manes.11G034600	CTGAATGTGCTGCCCACTGCCA
MeC3HDZ1_R	Manes.11G034600	AGGTGCCAACGTTGTTGGTGCA
MeC3HDZ2_F	Manes.04G133100	GTGCTGCTCTCTGAAGGCTTTG
MeC3HDZ2_R	Manes.04G133100	CGAGCAGAGAGTCTTTCGACCA
MeC3HDZ3_F	Manes.03G059200	ACTCCCGGATGGATGCAACTAG
MeC3HDZ3_R	Manes.03G059200	GTGCTCCCACAATTGCCTGAAA
MeC3HDZ4_F	Manes.16G074600	ATGGCTCGGCAGTACGTCCGTA
MeC3HDZ4_R	Manes.16G074600	AAGCGCTTCGGGAGTACCAGGT
MeC3HDZ5_F	Manes.11G146000	GCTATTGCAAAATGTCCCGCCA
MeC3HDZ5_R	Manes.11G146000	AACCAGCCTTCAATGATGCAGC
MeC3HDZ6_F	Manes.04G020100	TTGTTCATTGAAGTCGCTGCCG
MeC3HDZ6_R	Manes.04G020100	CAAAGTGCCTTGCGTCCAGATT
MeC3HDZ7_F	Manes.14G122900	CGAGGAGTTCTTGGAGGTGGTT
MeC3HDZ7_R	Manes.14G122900	GGCACAGGCACCAATAGCATTT
MeC3HDZ8_F	Manes.06G055000	AGGGTTGCAATGGCTATTTCGC
MeC3HDZ8_R	Manes.06G055000	GTGTGGATCCTGTAGCTTCGGT
Referece
MeUBIQUITIN	AGGAGGGCCACCACTGACAAATAA
	TTCCATCTAGACGCTTCCCTGCAA
Supplemental Table 3. Oligonucleotides used in this work.
